# Protein ubiquitylation is essential for the schizont to merozoite transition in *Plasmodium falciparum* blood-stage development

**DOI:** 10.1101/755439

**Authors:** Yang Wu, Vesela Encheva, Judith L. Green, Edwin Lasonder, Adchara Prommaban, Simone Kunzelmann, Evangelos Christodoulou, Munira Grainger, Ngoc Truongvan, Sebastian Bothe, Vikram Sharma, Wei Song, Irene Pinzuti, Chairat Uthaipibull, Somdet Srichairatanakool, Veronique Barault, Gordon Langsley, Hermann Schindelin, Benjamin Stieglitz, Ambrosius P. Snijders, Anthony A. Holder

## Abstract

Ubiquitylation is a common post translational modification of eukaryotic proteins and in the human malaria parasite, *Plasmodium falciparum (Pf)* overall ubiquitylation increases in the transition from intracellular schizont to extracellular merozoite stages in the asexual blood stage cycle. Here, we identify specific ubiquitylation sites of protein substrates in three intracellular parasite stages and extracellular merozoites; a total of 1464 sites in 546 proteins were identified (data available via ProteomeXchange with identifier PXD014998). 469 ubiquitylated proteins were identified in merozoites compared with only 160 in the preceding intracellular schizont stage, indicating a large increase in protein ubiquitylation associated with merozoite maturation. Following merozoite invasion of erythrocytes, few ubiquitylated proteins were detected in the first intracellular ring stage but as parasites matured through trophozoite to schizont stages the extent of ubiquitylation increased. We identified commonly used ubiquitylation motifs and groups of ubiquitylated proteins in specific areas of cellular function, for example merozoite pellicle proteins involved in erythrocyte invasion, exported proteins, and histones. To investigate the importance of ubiquitylation we screened ubiquitin pathway inhibitors in a parasite growth assay and identified the ubiquitin activating enzyme (UBA1 or E1) inhibitor MLN7243 (TAK-243) to be particularly effective. This small molecule was shown to be a potent inhibitor of recombinant PfUBA1, and a structural homology model of MLN7243 bound to the parasite enzyme highlights avenues for the development of *P. falciparum* specific inhibitors. We created a genetically modified parasite with a rapamycin-inducible functional deletion of *uba1;* addition of either MLN7243 or rapamycin to the recombinant parasite line resulted in the same phenotype, with parasite development blocked at the late schizont stage. These results indicate that the intracellular target of MLN7243 is UBA1, and this activity is essential for the final differentiation of schizonts to merozoites. The ubiquitylation of many merozoite proteins and their disappearance in ring stages are consistent with the idea that ubiquitylation leads to their destruction via the proteasome once their function is complete following invasion, which would allow amino acid recycling in the period prior to the parasite’s elaboration of a new food vacuole.
