## Supplementary Table S3 for "Protein ubiquitylation is essential for the schizont to merozoite transition in *Plasmodium falciparum* blood-stage development"

### Sheet: P. falciparum site distribution
PROTEIN IDs			UBI sites/protein
All Proteins	LEADING AcNR	Protein Name	All stages combined	Merozoites	Rings	Schizonts	Trophozoites
PF3D7_0202000	PF3D7_0202000	knob-associated histidine-rich protein (KAHRP)	25	3		25	6
PF3D7_0822900	PF3D7_0822900	conserved Plasmodium protein, unknown function	25	25
PF3D7_0935900	PF3D7_0935900	ring-exported protein 1 (REX1)	24			23	9
PF3D7_0818900	PF3D7_0818900	heat shock protein 70 (HSP70)	23	22	4	9	7
PF3D7_0922200	PF3D7_0922200	S-adenosylmethionine synthetase (SAMS)	23	22	1	5	8
PF3D7_1357100;PF3D7_1357000	PF3D7_1357100	elongation factor 1-alpha	23	22		13	1
PF3D7_0708400	PF3D7_0708400	heat shock protein 90 (HSP90)	20	13	4	5	17
PF3D7_1468700	PF3D7_1468700	eukaryotic initiation factor 4A (eIF4A)	15	15		3
PF3D7_0936800	PF3D7_0936800	Plasmodium exported protein (PHISTc), unknown function	13			13
PF3D7_0501200	PF3D7_0501200	parasite-infected erythrocyte surface protein (PIESP2)	12	5		12	5
PF3D7_1027300	PF3D7_1027300	peroxiredoxin (nPrx)	12	12	1		2
PF3D7_1224300	PF3D7_1224300	polyadenylate-binding protein, putative (PABP)	12	12		1
PF3D7_0402000	PF3D7_0402000	Plasmodium exported protein (PHISTa), unknown function	11			8	7
PF3D7_0407800	PF3D7_0407800	conserved Plasmodium protein, unknown function	11	11
PF3D7_0618000	PF3D7_0618000	conserved Plasmodium membrane protein, unknown function	11	11		2
PF3D7_1246200	PF3D7_1246200	actin I (ACT1)	11	11		6
PF3D7_1251200	PF3D7_1251200	coronin	11	11
PF3D7_1220900	PF3D7_1220900	heterochromatin protein 1 (HP1)	10	10			4
PF3D7_0414900	PF3D7_0414900	armadillo-domain containing rhoptry protein (ARO)	9	9
PF3D7_1409300	PF3D7_1409300	DNA damage-inducible protein 1, putative (DDI1)	9	9		1	4
PF3D7_1444800	PF3D7_1444800	fructose-bisphosphate aldolase (FBPA)	9	9
PF3D7_1455300	PF3D7_1455300	conserved Plasmodium protein, unknown function	9	9
PF3D7_0500800	PF3D7_0500800	mature parasite-infected erythrocyte surface antigen (MESA)	8			8	2
PF3D7_0523000	PF3D7_0523000	multidrug resistance protein 1 (MDR1)	8	3	1	6	1
PF3D7_0525800	PF3D7_0525800	inner membrane complex protein 1g, putative (IMC1g)	8	8
PF3D7_1351700	PF3D7_1351700	inner membrane complex protein 1f, putative (IMC1f)	8	8
PF3D7_1352500	PF3D7_1352500	thioredoxin-related protein, putative	8	8			2
PF3D7_1401200	PF3D7_1401200	Plasmodium exported protein, unknown function	8			7	7
PF3D7_0102200	PF3D7_0102200	ring-infected erythrocyte surface antigen (RESA)	7	1	4	6
PF3D7_0219400.1	PF3D7_0219400.1	ribosome associated membrane protein RAMP4, putative	7	7
PF3D7_0608800	PF3D7_0608800	ornithine aminotransferase (OAT)	7	7		1	1
PF3D7_0613900	PF3D7_0613900	myosin E, putative (myoE)	7	7
PF3D7_0817900	PF3D7_0817900	high mobility group protein B2 (HMGB2)	7	7			2
PF3D7_0831400	PF3D7_0831400	Plasmodium exported protein, unknown function	7	1		7	3
PF3D7_0922100	PF3D7_0922100	ubiquitin-like protein, putative	7	6		2
PF3D7_1130400	PF3D7_1130400	26S protease regulatory subunit 6A, putative (RPT5)	7	7			2
PF3D7_1301700	PF3D7_1301700	Plasmodium exported protein (hyp8), unknown function (GEXP07)	7			7
PF3D7_1365900;PF3D7_1211800;tr|M0R1M6|M0R1M6_HUMAN;tr|M0R2S1|M0R2S1_HUMAN;tr|F5H265|F5H265_HUMAN;tr|J3QS39|J3QS39_HUMAN;tr|J3QTR3|J3QTR3_HUMAN;tr|F5H6Q2|F5H6Q2_HUMAN;sp|P62987|RL40_HUMAN;tr|F5GYU3|F5GYU3_HUMAN;tr|F5H2Z3|F5H2Z3_HUMAN;tr|B4DV12|B4DV12_HUMAN;tr|F5H388|F5H388_HUMAN;sp|P62979|RS27A_HUMAN;tr|F5H747|F5H747_HUMAN;tr|F5GXK7|F5GXK7_HUMAN;tr|J3QKN0|J3QKN0_HUMAN;tr|Q5PY61|Q5PY61_HUMAN;sp|P0C…	PF3D7_1365900	ubiquitin-60S ribosomal protein L40	7	7	5	5	6
PF3D7_0413900	PF3D7_0413900	ubiquitin carboxyl-terminal hydrolase 13, putative (USP13)	6	6			2
PF3D7_0619400	PF3D7_0619400	cell division cycle protein 48 homologue, putative	6	5		2	1
PF3D7_0624600	PF3D7_0624600	SNF2 helicase, putative (ISWI)	6	6
PF3D7_0628300	PF3D7_0628300	choline/ethanolaminephosphotransferase, putative (CEPT)	6	6
PF3D7_0818200	PF3D7_0818200	14-3-3 protein (14-3-3I)	6	6
PF3D7_1003600	PF3D7_1003600	inner membrane complex protein 1c, putative (IMC1c)	6	6		1
PF3D7_1011700	PF3D7_1011700	DNA repair protein RAD23, putative	6	6			3
PF3D7_1117700;tr|F5H018|F5H018_HUMAN;sp|P62826|RAN_HUMAN;tr|B5MDF5|B5MDF5_HUMAN;tr|J3KQE5|J3KQE5_HUMAN;tr|B4DV51|B4DV51_HUMAN	PF3D7_1117700	GTP-binding nuclear protein RAN/TC4 (RAN)	6	6	1	2	1
PF3D7_1202900	PF3D7_1202900	high mobility group protein B1 (HMGB1)	6	6			2
PF3D7_1342600	PF3D7_1342600	myosin A (MyoA)	6	6
PF3D7_1451100	PF3D7_1451100	elongation factor 2 (eEF2)	6	6
PF3D7_1462800	PF3D7_1462800	glyceraldehyde-3-phosphate dehydrogenase (GAPDH)	6	6			3
PF3D7_1465900	PF3D7_1465900	40S ribosomal protein S3	6	3	1	3	3
PF3D7_1466300	PF3D7_1466300	26S proteasome regulatory subunit RPN2, putative (RPN2)	6	6			1
PF3D7_0210600	PF3D7_0210600	conserved Plasmodium protein, unknown function	5	5
PF3D7_0318900	PF3D7_0318900	conserved protein, unknown function	5	5
PF3D7_0424600	PF3D7_0424600	Plasmodium exported protein (PHISTb), unknown function	5	3		5	3
PF3D7_0501000	PF3D7_0501000	Plasmodium exported protein, unknown function	5	3		5	1
PF3D7_0523400	PF3D7_0523400	DnaJ protein, putative	5	4		1
PF3D7_0528400	PF3D7_0528400	palmitoyltransferase (DHHC7)	5	5
PF3D7_0610400;PF3D7_0617900;tr|K7EK07|K7EK07_HUMAN;sp|Q6NXT2|H3C_HUMAN;sp|Q71DI3|H32_HUMAN;sp|Q16695|H31T_HUMAN;sp|P84243|H33_HUMAN;sp|P68431|H31_HUMAN	PF3D7_0610400	histone H3 (H3)	5	5	1	2	3
PF3D7_0617800	PF3D7_0617800	histone H2A (H2A)	5	5	1	3	4
PF3D7_0709700	PF3D7_0709700	lysophospholipase, putative	5	5
PF3D7_0714000;sp|P57053|H2BFS_HUMAN	PF3D7_0714000	histone H2B variant (H2B.Z)	5	5	1	3	2
PF3D7_0826100	PF3D7_0826100	E3 ubiquitin-protein ligase, putative	5	5		1	3
PF3D7_0922500	PF3D7_0922500	phosphoglycerate kinase (PGK)	5	5			1
PF3D7_1003500	PF3D7_1003500	40S ribosomal protein S20e, putative	5	4	3	4	4
PF3D7_1017500	PF3D7_1017500	conserved Plasmodium protein, unknown function	5	5
PF3D7_1038000.1;PF3D7_1038000.2	PF3D7_1038000.1	antigen UB05	5	5		3	1
PF3D7_1102800	PF3D7_1102800	early transcribed membrane protein 11.2 (ETRAMP11.2)	5	5
PF3D7_1143100	PF3D7_1143100	transcription factor with AP2 domain(s) (AP2-O)	5	5
PF3D7_1145400	PF3D7_1145400	dynamin-like protein (DYN1)	5	5
PF3D7_1225800	PF3D7_1225800	ubiquitin-activating enzyme E1 (UBA1)	5	4			2
PF3D7_1236100	PF3D7_1236100	clustered-asparagine-rich protein	5	5
PF3D7_1342000	PF3D7_1342000	40S ribosomal protein S6	5	4		1	3
PF3D7_1343000	PF3D7_1343000	phosphoethanolamine N-methyltransferase (PMT)	5	5			2
PF3D7_1356300	PF3D7_1356300	ubiquitin-conjugating enzyme, putative	5	5
PF3D7_1366800	PF3D7_1366800	phosphatidylserine synthase, putative	5	5
PF3D7_1370300	PF3D7_1370300	membrane associated histidine-rich protein (MAHRP1)	5			5	2
PF3D7_0103200	PF3D7_0103200	nucleoside transporter 4 (NT4)	4	3		2
PF3D7_0106300	PF3D7_0106300	calcium-transporting ATPase (ATP6)	4	4
PF3D7_0113200	PF3D7_0113200	Plasmodium exported protein, unknown function	4			3	1
PF3D7_0205900	PF3D7_0205900	26S proteasome regulatory subunit RPN1, putative (RPN1)	4	4
PF3D7_0209800	PF3D7_0209800	ATP-dependent RNA helicase UAP56 (UAP56)	4	4
PF3D7_0320900	PF3D7_0320900	histone H2A variant, putative (H2A.Z)	4	4		2
PF3D7_0422300;PF3D7_0903700	PF3D7_0422300	alpha tubulin 2	4	4
PF3D7_0519700	PF3D7_0519700	conserved Plasmodium protein, unknown function	4	4			2
PF3D7_0609800	PF3D7_0609800	palmitoyltransferase, putative (DHHC2)	4	4
PF3D7_0807300	PF3D7_0807300	ras-related protein Rab-18 (RAB18)	4	4		1
PF3D7_0821400	PF3D7_0821400	conserved Plasmodium protein, unknown function	4	4
PF3D7_0917900	PF3D7_0917900	heat shock protein 70 (HSP70-2)	4	4		1
PF3D7_0931400	PF3D7_0931400	conserved Plasmodium protein, unknown function	4	4
PF3D7_1002100	PF3D7_1002100	EMP1-trafficking protein (PTP5)	4			4
PF3D7_1010300	PF3D7_1010300	succinate dehydrogenase subunit 4, putative (SDH4)	4	4		1
PF3D7_1015900	PF3D7_1015900	enolase (ENO)	4	4			1
PF3D7_1020900	PF3D7_1020900	ADP-ribosylation factor (ARF1)	4	4
PF3D7_1102500	PF3D7_1102500	Plasmodium exported protein (PHISTb), unknown function (GEXP02)	4			4
PF3D7_1105000;sp|P62805|H4_HUMAN	PF3D7_1105000	histone H4 (H4)	4	4	1	1	1
PF3D7_1105100	PF3D7_1105100	histone H2B (H2B)	4	4	2	4	4
PF3D7_1138400	PF3D7_1138400	guanylyl cyclase (GCalpha)	4	4
PF3D7_1203900	PF3D7_1203900	ubiquitin-conjugating enzyme E2 (UBC)	4	4	1	2	3
PF3D7_1205500	PF3D7_1205500	zinc finger protein, putative	4	4
PF3D7_1211400	PF3D7_1211400	heat shock protein DNAJ homologue Pfj4 (PfJ4)	4	4
PF3D7_1219100	PF3D7_1219100	clathrin heavy chain, putative	4	4
PF3D7_1222700	PF3D7_1222700	glideosome-associated protein 45 (GAP45)	4	4
PF3D7_1229100	PF3D7_1229100	multidrug resistance-associated protein 2 (MRP2)	4	4
PF3D7_1302800	PF3D7_1302800	40S ribosomal protein S7, putative	4	4	2	2	3
PF3D7_1327300	PF3D7_1327300	conserved Plasmodium protein, unknown function	4	4
PF3D7_1330400.2;PF3D7_1330400.1	PF3D7_1330400.2	ER lumen protein retaining receptor 1, putative	4	4
PF3D7_1347200	PF3D7_1347200	nucleoside transporter 1 (NT1)	4	1		4	3
PF3D7_1354200	PF3D7_1354200	inositol-polyphosphate 5-phosphatase, putative (IP5P)	4	4
PF3D7_1436300	PF3D7_1436300	translocon component PTEX150 (PTEX150)	4	4
PF3D7_1456800	PF3D7_1456800	V-type H(+)-translocating pyrophosphatase, putative (VP1)	4	4		2
PF3D7_1478600	PF3D7_1478600	EMP1-trafficking protein (PTP3)	4			4
PF3D7_0109000	PF3D7_0109000	photosensitized INA-labeled protein PHIL1, putative (PHIL1)	3	3
PF3D7_0113900	PF3D7_0113900	Plasmodium exported protein (hyp8), unknown function (GEXP10)	3			3
PF3D7_0204700	PF3D7_0204700	hexose transporter (HT)	3	3	1	2	1
PF3D7_0206200	PF3D7_0206200	pantothenate transporter (PAT)	3	3
PF3D7_0213100	PF3D7_0213100	protein SIS1 (SIS1)	3	3
PF3D7_0304100	PF3D7_0304100	inner membrane complex protein 1e, putative (IMC1e)	3	3
PF3D7_0417400	PF3D7_0417400	conserved Plasmodium protein, unknown function	3	3
PF3D7_0422700	PF3D7_0422700	eukaryotic initiation factor, putative	3	3	1
PF3D7_0512600	PF3D7_0512600	ras-related protein Rab-1B (RAB1b)	3	3
PF3D7_0525100	PF3D7_0525100	acyl-CoA synthetase (ACS10)	3	3
PF3D7_0527100	PF3D7_0527100	ubiquitin-conjugating enzyme E2 N, putative (UBC13)	3	3	3	2	2
PF3D7_0527500	PF3D7_0527500	Hsc70-interacting protein (HIP)	3	3			1
PF3D7_0532400	PF3D7_0532400	lysine-rich membrane-associated PHISTb protein (LyMP)	3			3	1
PF3D7_0614300	PF3D7_0614300	organic anion transporter	3	3
PF3D7_0617200	PF3D7_0617200	conserved Plasmodium protein, unknown function	3	3
PF3D7_0617900	PF3D7_0617900	histone H3 variant, putative (H3.3)	3	3	1	1	1
PF3D7_0618300	PF3D7_0618300	60S ribosomal protein L27a, putative	3	3		3	3
PF3D7_0630600	PF3D7_0630600	conserved Plasmodium protein, unknown function	3	2		1	3
PF3D7_0807800	PF3D7_0807800	26S proteasome regulatory subunit RPN10, putative (RPN10)	3	3
PF3D7_0808300	PF3D7_0808300	ubiquitin regulatory protein, putative	3	3			1
PF3D7_0819600	PF3D7_0819600	conserved Plasmodium protein, unknown function	3	3
PF3D7_0823800	PF3D7_0823800	DnaJ protein, putative	3	3
PF3D7_0826700	PF3D7_0826700	receptor for activated c kinase (RACK)	3	3		1	1
PF3D7_0903700;tr|C9JDS9|C9JDS9_HUMAN;tr|F8VQQ4|F8VQQ4_HUMAN;tr|C9JEV8|C9JEV8_HUMAN;tr|C9JQ00|C9JQ00_HUMAN;tr|C9JJQ8|C9JJQ8_HUMAN;sp|Q13748|TBA3C_HUMAN;sp|Q71U36-2|TBA1A_HUMAN;sp|Q9BQE3|TBA1C_HUMAN;sp|Q71U36|TBA1A_HUMAN;tr|F5H5D3|F5H5D3_HUMAN;sp|P68363|TBA1B_HUMAN;sp|Q13748-2|TBA3C_HUMAN;sp|P68366-2|TBA4A_HUMAN;sp|P68366|TBA4A_HUMAN	PF3D7_0903700	alpha tubulin 1	3	3		1
PF3D7_0911100	PF3D7_0911100	conserved Plasmodium protein, unknown function	3	3
PF3D7_0916700	PF3D7_0916700	RNA-binding protein musashi, putative (HoMu)	3	3
PF3D7_0919100	PF3D7_0919100	DnaJ protein, putative	3	3
PF3D7_0926600	PF3D7_0926600	conserved Plasmodium membrane protein, unknown function	3		3
PF3D7_0934700	PF3D7_0934700	UBX domain, putative	3	3		1	1
PF3D7_1004300	PF3D7_1004300	E3 ubiquitin-protein ligase, putative	3	3		2	2
PF3D7_1008700	PF3D7_1008700	tubulin beta chain	3	3		1
PF3D7_1019900	PF3D7_1019900	autophagy-related protein 8 (ATG8)	3	3
PF3D7_1023000	PF3D7_1023000	conserved Plasmodium membrane protein, unknown function	3	3
PF3D7_1037500	PF3D7_1037500	dynamin-like protein (DYN2)	3	3
PF3D7_1113400	PF3D7_1113400	ubiquitin domain-containing protein DSK2, putative (DSK2)	3	3			1
PF3D7_1121600	PF3D7_1121600	exported protein 1 (EXP1)	3	3		1
PF3D7_1125800	PF3D7_1125800	kelch protein, putative	3	3	1
PF3D7_1128100	PF3D7_1128100	cochaperone prefoldin complex subunit, putative	3	3
PF3D7_1129000	PF3D7_1129000	spermidine synthase (SpdSyn)	3	3		1
PF3D7_1129900	PF3D7_1129900	transporter, putative	3			3	1
PF3D7_1130200	PF3D7_1130200	60S ribosomal protein P0 (PfP0)	3	2		2	1
PF3D7_1132000	PF3D7_1132000	ubiquitin-like protein, putative	3	3
PF3D7_1138500	PF3D7_1138500	protein phosphatase 2C (PPM2)	3	3			1
PF3D7_1142600	PF3D7_1142600	60S ribosomal protein L35ae, putative	3	1		3
PF3D7_1211900	PF3D7_1211900	non-SERCA-type Ca2+ -transporting P-ATPase (ATP4)	3	3		2	1
PF3D7_1216400	PF3D7_1216400	conserved Plasmodium membrane protein, unknown function	3	3
PF3D7_1238800	PF3D7_1238800	acyl-CoA synthetase (ACS11)	3	3
PF3D7_1242700	PF3D7_1242700	40S ribosomal protein S17, putative	3	1		3	2
PF3D7_1244600	PF3D7_1244600	ADP-ribosylation factor GTPase-activating protein, putative (ARFGAP)	3	3
PF3D7_1246400	PF3D7_1246400	myosin A tail domain interacting protein (MTIP)	3	3
PF3D7_1248500	PF3D7_1248500	bax inhibitor 1, putative	3	3	1	2	2
PF3D7_1302000	PF3D7_1302000	EMP1-trafficking protein (PTP6)	3	1		3
PF3D7_1309100	PF3D7_1309100	60S ribosomal protein L24, putative	3			3
PF3D7_1319100	PF3D7_1319100	conserved protein, unknown function	3	3
PF3D7_1323100	PF3D7_1323100	60S ribosomal protein L6, putative	3	1	1	3	2
PF3D7_1340900	PF3D7_1340900	sodium-dependent phosphate transporter (PiT)	3	2		1
PF3D7_1353600	PF3D7_1353600	ER lumen protein retaining receptor (ERD2)	3	3		1
PF3D7_1407800	PF3D7_1407800	plasmepsin IV (PM4)	3	3	1	2
PF3D7_1409400	PF3D7_1409400	conserved Plasmodium membrane protein, unknown function	3	3
PF3D7_1410400	PF3D7_1410400	rhoptry-associated protein 1 (RAP1)	3		3
PF3D7_1423300	PF3D7_1423300	serine/threonine protein phosphatase 7 (PP7)	3	3	1
PF3D7_1437900	PF3D7_1437900	HSP40, subfamily A, putative (ERdj3)	3	3
PF3D7_1439800	PF3D7_1439800	vesicle-associated membrane protein, putative	3	3		2
PF3D7_1447900	PF3D7_1447900	multidrug resistance protein 2 (MDR2)	3			3	1
PF3D7_1449200	PF3D7_1449200	conserved Plasmodium protein, unknown function	3	3			1
PF3D7_1473200	PF3D7_1473200	DnaJ protein, putative	3	1			2
PF3D7_0108500	PF3D7_0108500	conserved Plasmodium protein, unknown function	2	2
PF3D7_0114000	PF3D7_0114000	exported protein family 1 (EPF1)	2			2
PF3D7_0201900	PF3D7_0201900	erythrocyte membrane protein 3 (EMP3)	2			2	1
PF3D7_0202500	PF3D7_0202500	early transcribed membrane protein 2 (ETRAMP2)	2	2
PF3D7_0214800	PF3D7_0214800	conserved Plasmodium membrane protein, unknown function	2			2
PF3D7_0217500	PF3D7_0217500	calcium-dependent protein kinase 1 (CDPK1)	2	2		1
PF3D7_0307700	PF3D7_0307700	conserved Plasmodium protein, unknown function	2	2
PF3D7_0316700	PF3D7_0316700	HVA22/TB2/DP1 family protein, putative	2	2
PF3D7_0318700	PF3D7_0318700	trophozoite stage antigen	2	2
PF3D7_0320100	PF3D7_0320100	protein transport protein SEC22 (SEC22)	2	2
PF3D7_0322900	PF3D7_0322900	40S ribosomal protein S3A, putative	2			2
PF3D7_0401800	PF3D7_0401800	Plasmodium exported protein (PHISTb), unknown function (PfD80)	2			2	2
PF3D7_0403800	PF3D7_0403800	alpha/beta hydrolase, putative	2	2
PF3D7_0405900	PF3D7_0405900	apical sushi protein (ASP)	2	2			2
PF3D7_0416800	PF3D7_0416800	small GTP-binding protein sar1 (SAR1)	2	2		1
PF3D7_0420300	PF3D7_0420300	transcription factor with AP2 domain(s) (ApiAP2)	2	2
PF3D7_0423500	PF3D7_0423500	glideosome associated protein with multiple membrane spans 2 (GAPM2)	2	2
PF3D7_0513800	PF3D7_0513800	ras-related protein Rab-1A (RAB1a)	2	2		1
PF3D7_0515700	PF3D7_0515700	glideosome-associated protein 40, putative (GAP40)	2	2
PF3D7_0516700	PF3D7_0516700	ubiquitin carboxyl-terminal hydrolase 2, putative	2	2
PF3D7_0517700	PF3D7_0517700	eukaryotic translation initiation factor 3 subunit B, putative (EIF3B)	2	2
PF3D7_0530100	PF3D7_0530100	SNARE protein, putative (SYN6)	2	2
PF3D7_0607400	PF3D7_0607400	G-protein associated signal transduction protein, putative	2	2
PF3D7_0613700	PF3D7_0613700	syntaxin binding protein, putative	2	2
PF3D7_0614500	PF3D7_0614500	60S ribosomal protein L19 (RPL19)	2	1			2
PF3D7_0621200	PF3D7_0621200	pyridoxine biosynthesis protein PDX1 (PDX1)	2	2		1	1
PF3D7_0626800	PF3D7_0626800	pyruvate kinase (PyrK)	2	2
PF3D7_0702400	PF3D7_0702400	small exported membrane protein 1 (SEMP1)	2	1		2	1
PF3D7_0702500	PF3D7_0702500	Plasmodium exported protein, unknown function	2			1	1
PF3D7_0705400	PF3D7_0705400	DNA replication licensing factor MCM7 (MCM7)	2				2
PF3D7_0708800	PF3D7_0708800	heat shock protein 110 (HSP110c)	2	2			1
PF3D7_0718500	PF3D7_0718500	prefoldin subunit 3, putative	2	1			1
PF3D7_0721400	PF3D7_0721400	conserved Plasmodium protein, unknown function	2	2
PF3D7_0801000	PF3D7_0801000	Plasmodium exported protein (PHISTc), unknown function	2			2
PF3D7_0802000	PF3D7_0802000	glutamate dehydrogenase, putative (GDH3)	2	2
PF3D7_0806300	PF3D7_0806300	ferlin, putative	2	2
PF3D7_0810300	PF3D7_0810300	protein phosphatase PPM5, putative (PPM5)	2	2
PF3D7_0812400	PF3D7_0812400	karyopherin alpha (KARalpha)	2	2		1	1
PF3D7_0814200	PF3D7_0814200	DNA/RNA-binding protein Alba 1 (ALBA1)	2	2		1
PF3D7_0815200	PF3D7_0815200	importin beta, putative	2	2
PF3D7_0817700	PF3D7_0817700	rhoptry neck protein 5 (RON5)	2		2
PF3D7_0831200	PF3D7_0831200	DnaJ protein, putative	2			2	1
PF3D7_0831700	PF3D7_0831700	heat shock protein 70 (HSP70-x)	2	1		1
PF3D7_0903100	PF3D7_0903100	protein RER1, putative (RER1)	2	2
PF3D7_0903600.1	PF3D7_0903600.1	conserved Plasmodium protein, unknown function	2	2
PF3D7_0929400	PF3D7_0929400	high molecular weight rhoptry protein 2 (RhopH2)	2	2		2	1
PF3D7_0934800	PF3D7_0934800	cAMP-dependent protein kinase catalytic subunit (PKAc)	2	2
PF3D7_1002700	PF3D7_1002700	conserved Plasmodium protein, unknown function	2	2
PF3D7_1011400	PF3D7_1011400	proteasome subunit beta type-5	2	2
PF3D7_1011800	PF3D7_1011800	PRE-binding protein (PREBP)	2	2
PF3D7_1016400	PF3D7_1016400	serine/threonine protein kinase, FIKK family (FIKK10.1)	2	1		2	1
PF3D7_1019400	PF3D7_1019400	60S ribosomal protein L30e, putative	2	2			1
PF3D7_1023900	PF3D7_1023900	chromodomain-helicase-DNA-binding protein 1 homolog, putative (CHD1)	2	2
PF3D7_1024800	PF3D7_1024800	conserved Plasmodium protein, unknown function	2	1	1	2
PF3D7_1026600	PF3D7_1026600	conserved Plasmodium protein, unknown function	2	2
PF3D7_1115700;PF3D7_1115300	PF3D7_1115700	cysteine proteinase falcipain 2a (FP2A)	2	1		1	1
PF3D7_1115800	PF3D7_1115800	conserved Plasmodium protein, unknown function	2	2
PF3D7_1120100	PF3D7_1120100	phosphoglycerate mutase, putative (PGM1)	2	2			1
PF3D7_1122300	PF3D7_1122300	conserved Plasmodium protein, unknown function	2	2
PF3D7_1125700	PF3D7_1125700	kelch protein, putative	2	2
PF3D7_1134800	PF3D7_1134800	coatomer subunit delta	2	2	1	2	2
PF3D7_1136500.1;PF3D7_1136500.2	PF3D7_1136500.1	casein kinase 1	2	2
PF3D7_1142700	PF3D7_1142700	methyltransferase, putative	2	2
PF3D7_1144900	PF3D7_1144900	ras-related protein Rab-6 (RAB6)	2	2		1
PF3D7_1149000	PF3D7_1149000	antigen 332, DBL-like protein (Pf332)	2			2
PF3D7_1201200	PF3D7_1201200	Plasmodium exported protein (PHISTa-like), unknown function	2	2
PF3D7_1206200	PF3D7_1206200	eukaryotic translation initiation factor 3 subunit C, putative (EIF3C)	2	2
PF3D7_1214900	PF3D7_1214900	conserved Plasmodium membrane protein, unknown function	2	2
PF3D7_1223100	PF3D7_1223100	cAMP-dependent protein kinase regulatory subunit (PKAr)	2	2		1
PF3D7_1226800	PF3D7_1226800	ataxin-3, putative (ATX3)	2	2
PF3D7_1238600	PF3D7_1238600	sphingomyelin phosphodiesterase, putative	2	2	1	1	1
PF3D7_1246300	PF3D7_1246300	conserved Plasmodium protein, unknown function	2	2
PF3D7_1303200.2;PF3D7_1303200.1	PF3D7_1303200.2	SNARE protein, putative	2	2
PF3D7_1304500	PF3D7_1304500	small heat shock protein, putative	2	2
PF3D7_1306400	PF3D7_1306400	26S protease regulatory subunit 10B, putative (RPT4)	2	2	1	1	1
PF3D7_1310700	PF3D7_1310700	RNA-binding protein, putative	2	2
PF3D7_1317400	PF3D7_1317400	conserved Plasmodium protein, unknown function	2	2
PF3D7_1320700;sp|Q96Q89-4|KI20B_HUMAN;sp|Q96Q89-3|KI20B_HUMAN;sp|Q96Q89|KI20B_HUMAN;sp|Q96Q89-2|KI20B_HUMAN;sp|Q96Q89-5|KI20B_HUMAN;PF3D7_1243900	PF3D7_1320700	conserved Plasmodium protein, unknown function	2	2			1
PF3D7_1321400	PF3D7_1321400	palmitoyltransferase, putative (DHHC8)	2	2
PF3D7_1321800	PF3D7_1321800	protein transport protein SFT2, putative	2	2
PF3D7_1322100	PF3D7_1322100	variant-silencing SET protein (SETvs)	2				2
PF3D7_1323700	PF3D7_1323700	glideosome associated protein with multiple membrane spans 1 (GAPM1)	2	2		1	1
PF3D7_1338200	PF3D7_1338200	60S ribosomal protein L6-2, putative	2	2		1	1
PF3D7_1341200	PF3D7_1341200	60S ribosomal protein L18, putative	2			2
PF3D7_1347700	PF3D7_1347700	ethanolamine-phosphate cytidylyltransferase (ECT)	2	2
PF3D7_1351400	PF3D7_1351400	60S ribosomal protein L17, putative	2	1		1
PF3D7_1368900	PF3D7_1368900	conserved Plasmodium protein, unknown function	2	2
PF3D7_1401400	PF3D7_1401400	early transcribed membrane protein 14.1 (ETRAMP14)	2	2
PF3D7_1409800	PF3D7_1409800	CUGBP Elav-like family member 2, putative (CELF2)	2	2
PF3D7_1409900	PF3D7_1409900	cytidine diphosphate-diacylglycerol synthase (CDS)	2	2
PF3D7_1411200	PF3D7_1411200	rhomboid protease ROM8 (ROM8)	2	2
PF3D7_1413700	PF3D7_1413700	conserved Plasmodium protein, unknown function	2	2
PF3D7_1414000	PF3D7_1414000	26S proteasome regulatory subunit RPN13, putative (RPN13)	2	2	1	1	1
PF3D7_1416500	PF3D7_1416500	NADP-specific glutamate dehydrogenase (GDH1)	2	2
PF3D7_1422500	PF3D7_1422500	ERAD-associated E3 ubiquitin-protein ligase HRD1 (HRD1)	2	2		2
PF3D7_1438100	PF3D7_1438100	secretory complex protein 62 (SEC62)	2	2
PF3D7_1438400	PF3D7_1438400	metacaspase-like protein (MCA2)	2	1			1
PF3D7_1439500	PF3D7_1439500	CCAAT-binding transcription factor, putative	2	2
PF3D7_1444300	PF3D7_1444300	1-acyl-sn-glycerol-3-phosphate acyltransferase, putative (LPAAT)	2	2
PF3D7_1457200	PF3D7_1457200	thioredoxin 1 (TRX1)	2	2
PF3D7_1457900	PF3D7_1457900	conserved Plasmodium protein, unknown function	2	2
PF3D7_1459400	PF3D7_1459400	conserved Plasmodium protein, unknown function	2	2
PF3D7_1471100	PF3D7_1471100	exported protein 2 (EXP2)	2	2
PF3D7_0104200	PF3D7_0104200	StAR-related lipid transfer protein	1	1			1
PF3D7_0104800	PF3D7_0104800	novel putative transporter 1 (NPT1)	1	1
PF3D7_0107000;sp|Q12798|CETN1_HUMAN	PF3D7_0107000	centrin-1 (CEN1)	1	1
PF3D7_0110900	PF3D7_0110900	adenylate kinase-like protein 1 (AKLP1)	1	1
PF3D7_0202400	PF3D7_0202400	gamete antigen 27/25, putative	1			1
PF3D7_0204200	PF3D7_0204200	conserved Plasmodium protein, unknown function	1	1
PF3D7_0210000	PF3D7_0210000	secretory complex protein 61 gamma subunit (Sec61-gamma)	1	1
PF3D7_0210900	PF3D7_0210900	conserved Plasmodium protein, unknown function	1	1
PF3D7_0212100	PF3D7_0212100	conserved Plasmodium protein, unknown function	1				1
PF3D7_0212500	PF3D7_0212500	conserved Plasmodium protein, unknown function	1	1
PF3D7_0219600	PF3D7_0219600	replication factor C subunit 1, putative (RFC1)	1	1
PF3D7_0222100;PF3D7_0114100;PF3D7_1101700;PF3D7_1039700;PF3D7_0631400;PF3D7_0324100;PF3D7_0601200;PF3D7_0101300	PF3D7_0222100	Pfmc-2TM Maurer's cleft two transmembrane protein (MC-2TM)	1				1
PF3D7_0301700	PF3D7_0301700	Plasmodium exported protein, unknown function	1			1
PF3D7_0304200	PF3D7_0304200	EH (Eps15 homology) protein (PAST1)	1	1
PF3D7_0306300	PF3D7_0306300	glutaredoxin 1 (GRX1)	1	1
PF3D7_0307100	PF3D7_0307100	40S ribosomal protein S12, putative	1	1		1	1
PF3D7_0307200	PF3D7_0307200	60S ribosomal protein L7, putative	1	1			1
PF3D7_0307500	PF3D7_0307500	conserved protein, unknown function	1	1
PF3D7_0308300	PF3D7_0308300	conserved Plasmodium protein, unknown function	1	1
PF3D7_0309500	PF3D7_0309500	asparagine synthetase, putative	1	1
PF3D7_0309600	PF3D7_0309600	60S acidic ribosomal protein P2 (PfP2)	1	1			1
PF3D7_0312800	PF3D7_0312800	60S ribosomal protein L26, putative	1				1
PF3D7_0314100.1	PF3D7_0314100.1	vesicle transport v-SNARE protein, putative	1	1
PF3D7_0317600	PF3D7_0317600	40S ribosomal protein S11, putative (RPS11)	1			1
PF3D7_0321400	PF3D7_0321400	protein kinase, putative	1	1
PF3D7_0322300	PF3D7_0322300	diacylglycerol O-acyltransferase (DGAT)	1	1
PF3D7_0402400	PF3D7_0402400	Plasmodium exported protein, unknown function (GEXP18)	1			1
PF3D7_0405200	PF3D7_0405200	ag-1 blood stage membrane protein homologue (MAg-1)	1	1
PF3D7_0405600	PF3D7_0405600	conserved Plasmodium membrane protein, unknown function	1	1
PF3D7_0406200	PF3D7_0406200	sexual stage-specific protein precursor (Pfs16)	1			1
PF3D7_0406700	PF3D7_0406700	conserved Plasmodium protein, unknown function	1	1
PF3D7_0414600	PF3D7_0414600	conserved protein, unknown function	1	1
PF3D7_0417600	PF3D7_0417600	conserved Plasmodium protein, unknown function	1	1
PF3D7_0419600	PF3D7_0419600	ran binding protein 1, putative	1	1
PF3D7_0422400	PF3D7_0422400	40S ribosomal protein S19 (RPS19)	1	1
PF3D7_0423700	PF3D7_0423700	early transcribed membrane protein 4 (ETRAMP4)	1			1
PF3D7_0501300	PF3D7_0501300	skeleton-binding protein 1 (SBP1)	1			1
PF3D7_0503300	PF3D7_0503300	serine/arginine-rich splicing factor 12 (SRSF12)	1	1
PF3D7_0503400	PF3D7_0503400	actin-depolymerizing factor 1 (ADF1)	1	1
PF3D7_0503800	PF3D7_0503800	60S ribosomal protein L31 (RPL31)	1	1			1
PF3D7_0504900	PF3D7_0504900	conserved protein, unknown function	1	1
PF3D7_0505500	PF3D7_0505500	DNA mismatch repair protein MSH6, putative (MSH6)	1				1
PF3D7_0507700	PF3D7_0507700	nuclear protein localization protein 4, putative (NPL4)	1	1
PF3D7_0508300	PF3D7_0508300	triose phosphate transporter (TPT)	1			1
PF3D7_0510200	PF3D7_0510200	peptidyl-prolyl cis-trans isomerase (CYP87)	1	1
PF3D7_0510500	PF3D7_0510500	topoisomerase I (TopoI)	1	1
PF3D7_0512000	PF3D7_0512000	prefoldin subunit, putative	1	1			1
PF3D7_0515000	PF3D7_0515000	pre-mRNA-splicing factor CWC2, putative (CWC2)	1	1
PF3D7_0516200	PF3D7_0516200	40S ribosomal protein S11	1	1		1
PF3D7_0516900	PF3D7_0516900	60S ribosomal protein L2 (RPL2)	1	1		1
PF3D7_0517000	PF3D7_0517000	60S ribosomal protein L12, putative	1	1
PF3D7_0517300	PF3D7_0517300	serine/arginine-rich splicing factor 1 (SR1)	1	1
PF3D7_0517400	PF3D7_0517400	FACT complex subunit SPT16, putative (FACT-L)	1	1
PF3D7_0520900	PF3D7_0520900	S-adenosyl-L-homocysteine hydrolase (SAHH)	1	1
PF3D7_0522600	PF3D7_0522600	inner membrane complex protein	1	1
PF3D7_0523800	PF3D7_0523800	transporter, putative	1			1	1
PF3D7_0525400	PF3D7_0525400	G-protein coupled receptor, putative	1	1
PF3D7_0527000	PF3D7_0527000	DNA replication licensing factor MCM3, putative (MCM3)	1				1
PF3D7_0532300	PF3D7_0532300	Plasmodium exported protein (PHISTb), unknown function	1			1
PF3D7_0605900	PF3D7_0605900	long chain polyunsaturated fatty acid elongation enzyme, putative	1	1
PF3D7_0606900	PF3D7_0606900	glutaredoxin-like protein (GLP2)	1	1
PF3D7_0609000	PF3D7_0609000	conserved Plasmodium protein, unknown function	1	1
PF3D7_0613100	PF3D7_0613100	conserved Plasmodium protein, unknown function	1	1		1	1
PF3D7_0613300	PF3D7_0613300	rhoptry protein ROP14 (ROP14)	1	1
PF3D7_0619000.1;PF3D7_0619000.2	PF3D7_0619000.1	conserved Plasmodium protein, unknown function	1	1
PF3D7_0621100	PF3D7_0621100	conserved Plasmodium protein, unknown function	1	1
PF3D7_0624000	PF3D7_0624000	hexokinase (HK)	1	1
PF3D7_0627300	PF3D7_0627300	E3 ubiquitin-protein ligase RNF5, putative (RNF5)	1	1		1	1
PF3D7_0627500	PF3D7_0627500	protein DJ-1 (DJ1)	1	1
PF3D7_0629800	PF3D7_0629800	cullin-like protein, putative	1	1	1	1	1
PF3D7_0704100	PF3D7_0704100	conserved Plasmodium membrane protein, unknown function	1	1
PF3D7_0704800	PF3D7_0704800	conserved Plasmodium protein, unknown function	1	1
PF3D7_0707700	PF3D7_0707700	E3 ubiquitin-protein ligase, putative	1	1
PF3D7_0709000	PF3D7_0709000	chloroquine resistance transporter (CRT)	1			1
PF3D7_0710000	PF3D7_0710000	conserved Plasmodium protein, unknown function	1	1
PF3D7_0715800	PF3D7_0715800	drug/metabolite exporter, drug/metabolite transporter	1			1
PF3D7_0716800	PF3D7_0716800	eukaryotic translation initiation factor 3 subunit I, putative (EIF3I)	1	1
PF3D7_0719600	PF3D7_0719600	60S ribosomal protein L11a, putative	1			1
PF3D7_0719900	PF3D7_0719900	conserved Plasmodium membrane protein, unknown function	1				1
PF3D7_0722400	PF3D7_0722400	GTP-binding protein, putative	1	1
PF3D7_0730300	PF3D7_0730300	transcription factor with AP2 domain(s) (AP2-L)	1	1
PF3D7_0730400	PF3D7_0730400	conserved Plasmodium protein, unknown function	1	1
PF3D7_0731300	PF3D7_0731300	Plasmodium exported protein (PHISTb), unknown function (PfG174)	1			1
PF3D7_0731500	PF3D7_0731500	erythrocyte binding antigen-175 (EBA175)	1	1
PF3D7_0731600;PF3D7_1477900	PF3D7_0731600	acyl-CoA synthetase (ACS5)	1			1	1
PF3D7_0801800	PF3D7_0801800	mannose-6-phosphate isomerase, putative	1	1
PF3D7_0802200	PF3D7_0802200	1-cys peroxiredoxin (1-CysPxn)	1	1
PF3D7_0803700	PF3D7_0803700	tubulin gamma chain (g-tub)	1	1
PF3D7_0803800;PF3D7_0524900	PF3D7_0803800	proteasome subunit beta type-4	1	1
PF3D7_0805600	PF3D7_0805600	PAP2-like protein, putative	1	1
PF3D7_0806500	PF3D7_0806500	DnaJ protein, putative	1	1
PF3D7_0806800	PF3D7_0806800	vacuolar proton translocating ATPase subunit A, putative	1			1
PF3D7_0811000	PF3D7_0811000	cullin-1, putative (CUL1)	1	1	1	1	1
PF3D7_0812500	PF3D7_0812500	RNA-binding protein, putative	1				1
PF3D7_0813100	PF3D7_0813100	conserved Plasmodium protein, unknown function	1	1
PF3D7_0813300	PF3D7_0813300	conserved Plasmodium protein, unknown function	1	1			1
PF3D7_0813900	PF3D7_0813900	40S ribosomal protein S16, putative	1			1
PF3D7_0814000	PF3D7_0814000	60S ribosomal protein L13-2, putative	1	1			1
PF3D7_0814500	PF3D7_0814500	conserved Plasmodium protein, unknown function	1		1
PF3D7_0817500	PF3D7_0817500	protein kinase c inhibitor-like protein, putative	1	1		1	1
PF3D7_0818500	PF3D7_0818500	zinc finger protein, putative	1	1
PF3D7_0819500	PF3D7_0819500	conserved protein, unknown function	1			1
PF3D7_0821000	PF3D7_0821000	conserved Plasmodium protein, unknown function	1	1
PF3D7_0821800	PF3D7_0821800	protein transport protein SEC61 subunit beta (Sec61-beta)	1	1		1
PF3D7_0823300	PF3D7_0823300	histone acetyltransferase GCN5 (GCN5)	1			1
PF3D7_0825300	PF3D7_0825300	conserved protein, unknown function	1	1
PF3D7_0826500	PF3D7_0826500	ubiquitin conjugation factor E4 B, putative (UBE4B)	1	1
PF3D7_0828300	PF3D7_0828300	conserved Plasmodium protein, unknown function	1	1
PF3D7_0903200	PF3D7_0903200	ras-related protein RAB7 (RAB7)	1	1
PF3D7_0903400	PF3D7_0903400	DEAD/DEAH box helicase, putative	1	1
PF3D7_0904600	PF3D7_0904600	ubiquitin specific protease, putative	1	1		1	1
PF3D7_0904800	PF3D7_0904800	replication protein A1, small fragment (RPA1)	1	1
PF3D7_0904900	PF3D7_0904900	copper-transporting ATPase (CuTP)	1	1		1
PF3D7_0908000	PF3D7_0908000	P1 nuclease, putative	1	1
PF3D7_0913200	PF3D7_0913200	elongation factor 1-beta (EF-1beta)	1	1
PF3D7_0914600	PF3D7_0914600	zinc binding protein, putative	1	1
PF3D7_0914700	PF3D7_0914700	transporter, putative	1			1
PF3D7_0915000	PF3D7_0915000	type II NADH:ubiquinone oxidoreductase (NDH2)	1	1
PF3D7_0915400	PF3D7_0915400	6-phosphofructokinase (PFK9)	1	1
PF3D7_0917300	PF3D7_0917300	conserved Plasmodium membrane protein, unknown function	1	1
PF3D7_0918700	PF3D7_0918700	conserved Plasmodium protein, unknown function	1	1
PF3D7_0920500	PF3D7_0920500	ADP-ribosylation factor, putative	1	1
PF3D7_0920800	PF3D7_0920800	inosine-5'-monophosphate dehydrogenase (IMPDH)	1	1
PF3D7_0921000.1;PF3D7_0921000.2	PF3D7_0921000.1	ubiquitin-conjugating enzyme, putative	1	1
PF3D7_0924400	PF3D7_0924400	conserved Plasmodium protein, unknown function	1	1
PF3D7_0925700	PF3D7_0925700	histone deacetylase 1 (HDAC1)	1	1
PF3D7_0932000	PF3D7_0932000	conserved Plasmodium protein, unknown function	1	1
PF3D7_0932100	PF3D7_0932100	protein MAM3, putative	1	1
PF3D7_0936900	PF3D7_0936900	Plasmodium exported protein (PHISTb), unknown function, pseudogene	1			1
PF3D7_1001600	PF3D7_1001600	alpha/beta hydrolase, putative	1				1
PF3D7_1002400.1;PF3D7_1002400.2	PF3D7_1002400.1	RNA-binding protein, putative	1	1
PF3D7_1002900	PF3D7_1002900	conserved Plasmodium protein, unknown function	1	1
PF3D7_1008400	PF3D7_1008400	26S protease regulatory subunit 4, putative (RPT2)	1	1
PF3D7_1010200	PF3D7_1010200	DNA2/NAM7 helicase, putative	1			1
PF3D7_1011200.1	PF3D7_1011200.1	conserved Plasmodium protein, unknown function	1	1
PF3D7_1012400	PF3D7_1012400	hypoxanthine-guanine phosphoribosyltransferase (HGPRT)	1	1			1
PF3D7_1012600	PF3D7_1012600	GMP synthetase (GMPS)	1	1
PF3D7_1018300	PF3D7_1018300	conserved Plasmodium protein, unknown function	1	1
PF3D7_1019000	PF3D7_1019000	eukaryotic translation initiation factor subunit eIF2A, putative	1	1
PF3D7_1022700	PF3D7_1022700	phospholipid scramblase, putative	1	1
PF3D7_1025000	PF3D7_1025000	formin 2, putative	1	1
PF3D7_1025900	PF3D7_1025900	conserved Plasmodium protein, unknown function	1	1
PF3D7_1027400	PF3D7_1027400	DNA-directed RNA polymerase II, putative	1	1
PF3D7_1028200	PF3D7_1028200	zinc finger, C3HC4 type, putative	1	1
PF3D7_1029600	PF3D7_1029600	adenosine deaminase (ADA)	1	1			1
PF3D7_1030500	PF3D7_1030500	26S proteasome regulatory subunit RPN9, putative (RPN9)	1	1
PF3D7_1031700	PF3D7_1031700	protein phosphatase inhibitor 3 (I3)	1	1
PF3D7_1034500	PF3D7_1034500	conserved Plasmodium protein, unknown function	1	1
PF3D7_1036900	PF3D7_1036900	conserved Plasmodium protein, unknown function	1	1
PF3D7_1104100	PF3D7_1104100	syntaxin, Qa-SNARE family (SYN13)	1	1
PF3D7_1104300	PF3D7_1104300	conserved Plasmodium protein, unknown function	1	1
PF3D7_1105700	PF3D7_1105700	tRNA-splicing ligase RtcB, putative (RTCB)	1	1
PF3D7_1110100	PF3D7_1110100	conserved Plasmodium protein, unknown function	1	1
PF3D7_1110400	PF3D7_1110400	asparagine-rich antigen	1	1
PF3D7_1111900	PF3D7_1111900	conserved Plasmodium protein, unknown function	1	1
PF3D7_1115400	PF3D7_1115400	cysteine proteinase falcipain 3 (FP3)	1	1
PF3D7_1116000	PF3D7_1116000	rhoptry neck protein 4 (RON4)	1		1
PF3D7_1116100	PF3D7_1116100	serine esterase, putative	1	1
PF3D7_1116500	PF3D7_1116500	folate transporter 2 (FT2)	1	1
PF3D7_1119000	PF3D7_1119000	acyl-CoA-binding protein, putative	1	1
PF3D7_1121100	PF3D7_1121100	conserved Plasmodium protein, unknown function	1	1
PF3D7_1124200	PF3D7_1124200	conserved Plasmodium protein, unknown function	1	1
PF3D7_1124600	PF3D7_1124600	ethanolamine kinase (EK)	1	1
PF3D7_1126200	PF3D7_1126200	40S ribosomal protein S18, putative	1	1
PF3D7_1130700	PF3D7_1130700	structural maintenance of chromosome protein, putative	1				1
PF3D7_1133400	PF3D7_1133400	apical membrane antigen 1 (AMA1)	1	1
PF3D7_1136000	PF3D7_1136000	conserved Plasmodium protein, unknown function	1				1
PF3D7_1140600	PF3D7_1140600	conserved Plasmodium protein, unknown function	1	1
PF3D7_1142100	PF3D7_1142100	conserved Plasmodium protein, unknown function	1	1
PF3D7_1146000	PF3D7_1146000	ribosome assembly protein 4, putative (RSA4)	1	1
PF3D7_1147900	PF3D7_1147900	conserved Plasmodium protein, unknown function	1	1
PF3D7_1203700	PF3D7_1203700	nucleosome assembly protein (NAPL)	1	1
PF3D7_1205600	PF3D7_1205600	conserved Plasmodium protein, unknown function	1	1
PF3D7_1205900	PF3D7_1205900	conserved protein, unknown function	1	1
PF3D7_1206800	PF3D7_1206800	conserved Plasmodium protein, unknown function	1	1
PF3D7_1213600;sp|P63167|DYL1_HUMAN;tr|F8VXL2|F8VXL2_HUMAN;tr|F8VRV5|F8VRV5_HUMAN	PF3D7_1213600	dynein light chain 1, putative (DLC8)	1	1
PF3D7_1213700	PF3D7_1213700	RNA polymerase subunit 8c, putative	1	1
PF3D7_1213800	PF3D7_1213800	proline--tRNA ligase (PRS)	1	1
PF3D7_1215400	PF3D7_1215400	conserved Plasmodium protein, unknown function	1	1		1	1
PF3D7_1216200	PF3D7_1216200	glycerol-3-phosphate dehydrogenase, putative	1	1
PF3D7_1221200	PF3D7_1221200	conserved Plasmodium protein, unknown function	1	1
PF3D7_1229400	PF3D7_1229400	macrophage migration inhibitory factor (MIF)	1	1
PF3D7_1229500	PF3D7_1229500	T-complex protein 1 subunit gamma (CCT3)	1	1
PF3D7_1231100	PF3D7_1231100	ras-related protein Rab-2 (RAB2)	1	1
PF3D7_1233300	PF3D7_1233300	pentatricopeptide repeat protein, putative	1	1
PF3D7_1235600	PF3D7_1235600	serine hydroxymethyltransferase (SHMT)	1	1
PF3D7_1238000	PF3D7_1238000	COPI associated protein, putative	1	1			1
PF3D7_1238100	PF3D7_1238100	calcyclin binding protein, putative	1	1
PF3D7_1245900	PF3D7_1245900	conserved Plasmodium protein, unknown function	1	1
PF3D7_1248900;tr|J3KRP2|J3KRP2_HUMAN;tr|J3QSA9|J3QSA9_HUMAN;tr|J3QQM1|J3QQM1_HUMAN;tr|J3QRR3|J3QRR3_HUMAN;tr|J3QLH6|J3QLH6_HUMAN;tr|J3QRW1|J3QRW1_HUMAN;PF3D7_1306400;sp|P62195-2|PRS8_HUMAN;sp|P62195|PRS8_HUMAN	PF3D7_1248900	26S protease regulatory subunit 8, putative (RPT6)	1		1
PF3D7_1309300	PF3D7_1309300	U4/U6 small nuclear ribonucleoprotein PRP3, putative (PRPF3)	1	1
PF3D7_1311500	PF3D7_1311500	26S protease regulatory subunit 7, putative (RPT1)	1	1
PF3D7_1311900	PF3D7_1311900	V-type proton ATPase catalytic subunit A (vapA)	1	1
PF3D7_1312900	PF3D7_1312900	eukaryotic translation initation factor 4 gamma (EIF4G)	1	1
PF3D7_1313000	PF3D7_1313000	ubiquitin-like protein nedd8 homologue, putative (Nedd8)	1	1
PF3D7_1316600	PF3D7_1316600	choline-phosphate cytidylyltransferase (CCT)	1	1
PF3D7_1318800	PF3D7_1318800	translocation protein SEC63 (SEC63)	1	1
PF3D7_1320600	PF3D7_1320600	ras-related protein Rab-11A (RAB11a)	1	1
PF3D7_1321500.2;PF3D7_1321500.1	PF3D7_1321500.2	3',5'-cyclic nucleotide phosphodiesterase, putative	1	1		1	1
PF3D7_1323200	PF3D7_1323200	V-type proton ATPase subunit G, putative	1	1		1
PF3D7_1324700	PF3D7_1324700	SNARE protein, putative (YKT6.2)	1	1
PF3D7_1324900	PF3D7_1324900	L-lactate dehydrogenase (LDH)	1	1	1		1
PF3D7_1328500	PF3D7_1328500	alpha/beta-hydrolase, putative	1	1
PF3D7_1332000	PF3D7_1332000	syntaxin, Qa-SNARE family (SYN5)	1	1
PF3D7_1332200	PF3D7_1332200	conserved Plasmodium protein, unknown function	1	1
PF3D7_1333200	PF3D7_1333200	ubiquitin-activating enzyme (UBA1)	1	1
PF3D7_1335600	PF3D7_1335600	conserved Plasmodium protein, unknown function	1	1
PF3D7_1338100	PF3D7_1338100	26S proteasome regulatory subunit RPN3, putative (RPN3)	1	1			1
PF3D7_1344300	PF3D7_1344300	conserved protein, unknown function	1	1
PF3D7_1344800	PF3D7_1344800	aspartate carbamoyltransferase (ATCase)	1			1
PF3D7_1346100	PF3D7_1346100	protein transport protein SEC61 subunit alpha (SEC61)	1	1
PF3D7_1346400	PF3D7_1346400	conserved Plasmodium protein, unknown function	1	1
PF3D7_1349700	PF3D7_1349700	peptidase, putative	1	1
PF3D7_1357800	PF3D7_1357800	T-complex protein 1 subunit delta (CCT4)	1	1
PF3D7_1357900	PF3D7_1357900	pyrroline-5-carboxylate reductase	1	1
PF3D7_1358200	PF3D7_1358200	conserved Plasmodium protein, unknown function	1				1
PF3D7_1358400	PF3D7_1358400	conserved Plasmodium protein, unknown function	1	1
PF3D7_1358700	PF3D7_1358700	HVA22-like protein, putative	1	1
PF3D7_1358800	PF3D7_1358800	40S ribosomal protein S15 (RPS15)	1	1
PF3D7_1360900	PF3D7_1360900	polyadenylate-binding protein, putative	1	1
PF3D7_1361100	PF3D7_1361100	protein transport protein Sec24A (SEC24A)	1	1
PF3D7_1361800	PF3D7_1361800	conserved Plasmodium protein, unknown function	1	1
PF3D7_1361900	PF3D7_1361900	proliferating cell nuclear antigen 1 (PCNA1)	1	1			1
PF3D7_1362700	PF3D7_1362700	conserved Plasmodium protein, unknown function	1			1
PF3D7_1363400	PF3D7_1363400	polyubiquitin binding protein, putative (DOA1)	1	1
PF3D7_1365700	PF3D7_1365700	SNARE associated Golgi protein, putative	1	1
PF3D7_1368100	PF3D7_1368100	26S proteasome regulatory subunit RPN11, putative (RPN11)	1	1
PF3D7_1368200	PF3D7_1368200	ABC transporter E family member 1, putative (ABCE1)	1	1
PF3D7_1402500	PF3D7_1402500	ubiquitin-40S ribosomal protein S27a, putative	1			1	1
PF3D7_1407100	PF3D7_1407100	rRNA 2'-O-methyltransferase fibrillarin, putative (NOP1)	1	1
PF3D7_1408000	PF3D7_1408000	plasmepsin II	1			1
PF3D7_1409600	PF3D7_1409600	conserved Plasmodium protein, unknown function	1			1
PF3D7_1414400	PF3D7_1414400	serine/threonine protein phosphatase PP1 (PP1)	1	1
PF3D7_1418000	PF3D7_1418000	ubiquitin fusion degradation protein UFD1, putative (UFD1)	1	1
PF3D7_1424100	PF3D7_1424100	60S ribosomal protein L5, putative	1			1
PF3D7_1426000	PF3D7_1426000	60S ribosomal protein L21 (RPL21)	1			1
PF3D7_1426200	PF3D7_1426200	protein arginine N-methyltransferase 1 (PRMT1)	1	1
PF3D7_1433400	PF3D7_1433400	conserved Plasmodium membrane protein, unknown function	1	1
PF3D7_1434200	PF3D7_1434200	calmodulin (CAM)	1	1
PF3D7_1434300	PF3D7_1434300	Hsp70/Hsp90 organizing protein (HOP)	1	1
PF3D7_1435500	PF3D7_1435500	conserved Plasmodium protein, unknown function	1	1
PF3D7_1436200	PF3D7_1436200	conserved Plasmodium protein, unknown function	1	1
PF3D7_1437200	PF3D7_1437200	ribonucleoside-diphosphate reductase, large subunit, putative	1	1
PF3D7_1438000	PF3D7_1438000	eukaryotic translation initiation factor eIF2A, putative	1	1
PF3D7_1439900	PF3D7_1439900	triosephosphate isomerase (TIM)	1	1
PF3D7_1446300	PF3D7_1446300	conserved Plasmodium membrane protein, unknown function	1	1
PF3D7_1447000	PF3D7_1447000	40S ribosomal protein S5	1	1
PF3D7_1448600	PF3D7_1448600	SNARE protein, putative (VTI1)	1	1
PF3D7_1449800	PF3D7_1449800	conserved Plasmodium protein, unknown function	1	1
PF3D7_1452500	PF3D7_1452500	SNARE protein, putative (BET1)	1	1
PF3D7_1454400	PF3D7_1454400	aminopeptidase P (APP)	1	1
PF3D7_1457000	PF3D7_1457000	signal peptide peptidase (SPP)	1	1
PF3D7_1457500	PF3D7_1457500	vacuolar protein sorting-associated protein 4 (VPS4)	1	1
PF3D7_1458900	PF3D7_1458900	golgi apparatus membrane protein TVP23, putative (TVP23)	1	1
PF3D7_1459800	PF3D7_1459800	bax inhibitor 1, putative	1	1		1
PF3D7_1460600	PF3D7_1460600	inner membrane complex sub-compartment protein 3 (ISP3)	1	1
PF3D7_1463900	PF3D7_1463900	conserved Plasmodium membrane protein, unknown function	1	1
PF3D7_1464700	PF3D7_1464700	ATP synthase (C/AC39) subunit, putative	1			1
PF3D7_1468100	PF3D7_1468100	conserved Plasmodium protein, unknown function	1	1
PF3D7_1470900	PF3D7_1470900	proteasome subunit beta type-2, putative	1	1
PF3D7_1471400	PF3D7_1471400	diacylglycerol kinase, putative	1	1
PF3D7_1472900	PF3D7_1472900	dihydroorotase, putative	1	1
PF3D7_1476300	PF3D7_1476300	Plasmodium exported protein (PHISTb), unknown function	1		1	1
PF3D7_1477000	PF3D7_1477000	Plasmodium exported protein (hyp17), unknown function, pseudogene	1	1
PF3D7_1477500	PF3D7_1477500	Plasmodium exported protein (PHISTb), unknown function	1			1
