## SupplementaryTable S5 for "Protein ubiquitylation is essential for the schizont to merozoite transition in *Plasmodium falciparum* blood-stage development"

### Sheet: PPM_IMC_glideosome
PROTEIN IDs			UBI sites/protein
All Proteins	LEADING AcNR	Protein Name	All stages combined	Merozoites	Rings	Schizonts	Trophozoites
PF3D7_0109000	PF3D7_0109000	photosensitized INA-labeled protein PHIL1, putative (PHIL1)	3	3
PF3D7_0217500	PF3D7_0217500	calcium-dependent protein kinase 1 (CDPK1)	2	2		1
PF3D7_0304100	PF3D7_0304100	inner membrane complex protein 1e, putative (IMC1e)	3	3
PF3D7_0423500	PF3D7_0423500	glideosome associated protein with multiple membrane spans 2 (GAPM2)	2	2
PF3D7_0515700	PF3D7_0515700	glideosome-associated protein 40, putative (GAP40)	2	2
PF3D7_0522600	PF3D7_0522600	inner membrane complex protein	1	1
PF3D7_0525800	PF3D7_0525800	inner membrane complex protein 1g, putative (IMC1g)	8	8
PF3D7_0822900	PF3D7_0822900	conserved Plasmodium protein, unknown function	25	25
PF3D7_1003600	PF3D7_1003600	inner membrane complex protein 1c, putative (IMC1c)	6	6		1
PF3D7_1017500	PF3D7_1017500	conserved Plasmodium protein, unknown function	5	5
PF3D7_1222700	PF3D7_1222700	glideosome-associated protein 45 (GAP45)	4	4
PF3D7_1246200	PF3D7_1246200	actin I (ACT1)	11	11		6
PF3D7_1246400	PF3D7_1246400	myosin A tail domain interacting protein (MTIP)	3	3
PF3D7_1251200	PF3D7_1251200	coronin	11	11
PF3D7_1323700	PF3D7_1323700	glideosome associated protein with multiple membrane spans 1 (GAPM1)	2	2		1	1
PF3D7_1342600	PF3D7_1342600	myosin A (MyoA)	6	6
PF3D7_1351700	PF3D7_1351700	inner membrane complex protein 1f, putative (IMC1f)	8	8
PF3D7_1460600	PF3D7_1460600	inner membrane complex sub-compartment protein 3 (ISP3)	1	1
			103	103
