## Supplementary Table S6 for "Protein ubiquitylation is essential for the schizont to merozoite transition in *Plasmodium falciparum* blood-stage development"

### Sheet: exported proteins
Protein AcNR	Product Description	# TM Domains	exported in protein name	SignalP Peptide	SignalP Scores	ExportPred score	PEXEL	HT motif	EXPORTED from at least one source
PF3D7_0103200	nucleoside transporter 4	11		HMM: MLKKSEEIQIKVIFFFIGLLLSLPS, NN: MLKKSEEIQIKVIFFFIGLLLSL	NN Sum: 4, NN D: .55, HMM Prob: .08		FALSE	FALSE	TRUE
PF3D7_0104200	StAR-related lipid transfer protein	0		HMM: MSLKRRKFILLSFVFSVVELIFGY, NN: MSLKRRKFILLSFVFSVVELIFGY	NN Sum: 4, NN D: .8, HMM Prob: 1		FALSE	TRUE	TRUE
PF3D7_0113200	Plasmodium exported protein, unknown function	2	TRUE	null	null	10.4042	FALSE	FALSE	TRUE
PF3D7_0113900	Plasmodium exported protein (hyp8), unknown function	3	TRUE	HMM: MNIYIRTIFFAPFICLLIFSSNHGL, NN: MNIYIRTIFFAPFICLLIFSSNHGL	NN Sum: 2, NN D: .56, HMM Prob: .51	12.2273	FALSE	TRUE	TRUE
PF3D7_0114000	exported protein family 1	1	TRUE	null	null		FALSE	FALSE	TRUE
PF3D7_0201900	erythrocyte membrane protein 3	1		HMM: MATIKKYHIRGRKNILIFLLKIFLFSPLIWILIYSE, NN: MATIKKYHIRGRKNILIFLLKIFLFSPLIWILIYSE	NN Sum: 3, NN D: .55, HMM Prob: .08		TRUE	TRUE	TRUE
PF3D7_0202000	knob-associated histidine-rich protein	0		HMM: MKSFKNKNTLRRKKAFPVFTKILLVSFLVWVLKCS, NN: MKSFKNKNTLRRKKAFPVFTKILLVSFLVWVLKCS	NN Sum: 3, NN D: .52, HMM Prob: .91	11.4504	TRUE	TRUE	TRUE
PF3D7_0202500	early transcribed membrane protein 2	1		HMM: MKLSKILYFFAALLALNFIAPR, NN: MKLSKILYFFAALLALNFIAPR	NN Sum: 3, NN D: .62, HMM Prob: .97		FALSE	FALSE	TRUE
PF3D7_0204200	conserved Plasmodium protein, unknown function	1		HMM: MFILYIIFVVIPFLIFAY, NN: MFILYIIFVVIPFLIFAY	NN Sum: 4, NN D: .83, HMM Prob: .34		FALSE	FALSE	TRUE
PF3D7_0210600	conserved Plasmodium protein, unknown function	0		HMM: MFYLDTHNILYLGSCLLASVCTLCICR, NN: MFYLDTHNILYLGSCLLASVCTL	NN Sum: 3, NN D: .52, HMM Prob: .46		FALSE	FALSE	TRUE
PF3D7_0222100	Pfmc-2TM Maurer's cleft two transmembrane protein	3		HMM: MFHYIYKIYIFTIILCASNLF, NN: MFHYIYKIYIFTIILCASNLF	NN Sum: 2, NN D: .58, HMM Prob: .02		TRUE	TRUE	TRUE
PF3D7_0301700	Plasmodium exported protein, unknown function	2	TRUE	null	null		TRUE	FALSE	TRUE
PF3D7_0318900	conserved protein, unknown function	2		HMM: MQKFISVIFLFIIYLSFHLIYTK, NN: MQKFISVIFLFIIYLSFHLIYTK	NN Sum: 4, NN D: .78, HMM Prob: .73		FALSE	FALSE	TRUE
PF3D7_0401800	Plasmodium exported protein (PHISTb), unknown function	1	TRUE	null	null	11.4746	TRUE	FALSE	TRUE
PF3D7_0402000	Plasmodium exported protein (PHISTa), unknown function	1	TRUE	null	null	11.3777	TRUE	FALSE	TRUE
PF3D7_0402400	Plasmodium exported protein, unknown function	1	TRUE	null	null	10.3508	TRUE	TRUE	TRUE
PF3D7_0405900	apical sushi protein	1		HMM: MKIIYHILIFLLHYNIIIKAK, NN: MKIIYHILIFLLHYNIIIKAK	NN Sum: 3, NN D: .53, HMM Prob: .02		FALSE	FALSE	TRUE
PF3D7_0406200	sexual stage-specific protein precursor	2		HMM: MNIRKFIPSLALMLIFFAFANLVLSD, NN: MNIRKFIPSLALMLIFFAFANLVLSD	NN Sum: 4, NN D: .91, HMM Prob: 1		FALSE	FALSE	TRUE
PF3D7_0423700	early transcribed membrane protein 4	2		HMM: MKLSNLFYVFALLISMNVFVPGF, NN: MKLSNLFYVFALLISMNVFVPGFMNVLGK	NN Sum: 4, NN D: .65, HMM Prob: .83		FALSE	FALSE	TRUE
PF3D7_0424600	Plasmodium exported protein (PHISTb), unknown function	0	TRUE	null	null	14.6835	TRUE	TRUE	TRUE
PF3D7_0500800	mature parasite-infected erythrocyte surface antigen	0		null	null		TRUE	TRUE	TRUE
PF3D7_0501000	Plasmodium exported protein, unknown function	1	TRUE	null	null	15.0856	TRUE	TRUE	TRUE
PF3D7_0501200	parasite-infected erythrocyte surface protein	3		HMM: MLLFFAKLVVFTFFFWLLKYGKTR, NN: MLLFFAKLVVFTFFFWLLKYGKTRSY	NN Sum: 4, NN D: .76, HMM Prob: .99		TRUE	TRUE	TRUE
PF3D7_0522600	inner membrane complex protein	8		HMM: MENFHLHSMIKMNSTVSLLFGIFLTVIGSIFMAIAN, NN: MENFHLHSMIKMNSTVSLLFGIFLTVIGS	NN Sum: 4, NN D: .56, HMM Prob: .04		FALSE	FALSE	TRUE
PF3D7_0532300	Plasmodium exported protein (PHISTb), unknown function	0	TRUE	null	null		TRUE	FALSE	TRUE
PF3D7_0532400	lysine-rich membrane-associated PHISTb protein	1		null	null	11.7853	TRUE	FALSE	TRUE
PF3D7_0613100	conserved Plasmodium protein, unknown function	2		HMM: MKFLFHYLYYILVYIYFVSAQ, NN: MKFLFHYLYYILVYIYFVSAQ	NN Sum: 4, NN D: .77, HMM Prob: .26		FALSE	FALSE	TRUE
PF3D7_0702400	small exported membrane protein 1	1	TRUE	null	null		FALSE	FALSE	TRUE
PF3D7_0702500	Plasmodium exported protein, unknown function	1	TRUE	null	null		FALSE	FALSE	TRUE
PF3D7_0731300	Plasmodium exported protein (PHISTb), unknown function	1	TRUE	null	null	16.158	TRUE	TRUE	TRUE
PF3D7_0731500	erythrocyte binding antigen-175	1		HMM: MKCNISIYFFASFFVLYFAKAR, NN: MKCNISIYFFASFFVLYFAKAR	NN Sum: 4, NN D: .67, HMM Prob: .43		FALSE	FALSE	TRUE
PF3D7_0731600	acyl-CoA synthetase	0		HMM: MNISFTVCSLFILLINVVLHGA, NN: MNISFTVCSLFILLINVVLHGA	NN Sum: 3, NN D: .65, HMM Prob: .95		FALSE	FALSE	TRUE
PF3D7_0801000	Plasmodium exported protein (PHISTc), unknown function	1	TRUE	null	null		FALSE	FALSE	TRUE
PF3D7_0805600	PAP2-like protein, putative	7		HMM: MLTKVYLPTLLHVGYLFNTIQCI, NN: MLTKVYLPTLLHVGYLFNTIQCI	NN Sum: 4, NN D: .53, HMM Prob: .27		FALSE	FALSE	TRUE
PF3D7_0817500	protein kinase c inhibitor-like protein, putative	1		HMM: MGFKIVFIYLIFVCLMKIIPGF, NN: MGFKIVFIYLIFVCLMKIIPGF	NN Sum: 4, NN D: .7, HMM Prob: .85		FALSE	FALSE	TRUE
PF3D7_0825300	conserved protein, unknown function	1		null	null		TRUE	FALSE	TRUE
PF3D7_0831400	Plasmodium exported protein, unknown function	1	TRUE	HMM: MMRILYTNVFLFIAVLFCILSPGN, NN: MMRILYTNVFLFIAVLFCILSPGNNPL	NN Sum: 3, NN D: .64, HMM Prob: .5	10.7523	FALSE	FALSE	TRUE
PF3D7_0831700	heat shock protein 70	1		HMM: MKTKICSYIHYIVLFLIATTTVHTA, NN: MKTKICSYIHYIVLFLIATTTVHTA	NN Sum: 4, NN D: .76, HMM Prob: .74		FALSE	FALSE	TRUE
PF3D7_0917900	heat shock protein 70	0		HMM: MKQIRPYILLLIVSLLKFISAV, NN: MKQIRPYILLLIVSLLKFISAVDSN	NN Sum: 4, NN D: .86, HMM Prob: 1		FALSE	FALSE	TRUE
PF3D7_0919100	DnaJ protein, putative	6		HMM: MLNDIILQVIVAAFGVAIVNSD, NN: MLNDIILQVIVAAFGVAIVNSD	NN Sum: 4, NN D: .47, HMM Prob: .72		FALSE	FALSE	TRUE
PF3D7_0926600	conserved Plasmodium membrane protein, unknown function	12		HMM: MKKYHKKFPNEMNLFLINSIYTLTLLMFLEIFFFLLDGINTF, NN: MKKYHKKFPNEMNLFLINSIYTLTLLMFLEIFFFLLDGINTF	NN Sum: 3, NN D: .51, HMM Prob: .04		FALSE	FALSE	TRUE
PF3D7_0929400	high molecular weight rhoptry protein 2	0		HMM: MIKVTIFLLLSIFSFNLYGL, NN: MIKVTIFLLLSIFSFNLYGL	NN Sum: 4, NN D: .8, HMM Prob: .93		FALSE	FALSE	TRUE
PF3D7_0932100	protein MAM3, putative	4		HMM: MQLWLLITCIVVCGILSSLFSGLSLGI, NN: MQLWLLITCIVVCGILSSLFSGLSLGI	NN Sum: 2, NN D: .59, HMM Prob: .91		FALSE	FALSE	TRUE
PF3D7_0935900	ring-exported protein 1	1	TRUE	null	null		FALSE	FALSE	TRUE
PF3D7_0936800	Plasmodium exported protein (PHISTc), unknown function	1	TRUE	null	null		TRUE	FALSE	TRUE
PF3D7_0936900	Plasmodium exported protein (PHISTb), unknown function, pseudogene	0	TRUE	null	null		TRUE	TRUE	TRUE
PF3D7_1001600	alpha/beta hydrolase, putative	0		null	null		TRUE	FALSE	TRUE
PF3D7_1002100	EMP1-trafficking protein	1		null	null		TRUE	TRUE	TRUE
PF3D7_1016400	serine/threonine protein kinase, FIKK family	1		null	null	18.6063	TRUE	TRUE	TRUE
PF3D7_1018300	conserved Plasmodium protein, unknown function	2		HMM: MDVQKKKCKTYYLIAILIWFILISVVLSR, NN: MDVQKKKCKTYYLIAILIWFILISVVLSR	NN Sum: 4, NN D: .77, HMM Prob: .2		FALSE	TRUE	TRUE
PF3D7_1024800	conserved Plasmodium protein, unknown function	2		HMM: MQIPTKFLVFFNLVILFVFLNFERVELK, NN: MQIPTKFLVFFNLVILFVFLNFERVELK	NN Sum: 4, NN D: .75, HMM Prob: .33		FALSE	FALSE	TRUE
PF3D7_1038000.1	antigen UB05	2		HMM: MGSQIQPSRFLDSAILALFAMIISAS, NN: MGSQIQPSRFLDSAILALFAMIISAS	NN Sum: 4, NN D: .61, HMM Prob: .24		FALSE	FALSE	TRUE
PF3D7_1102500	Plasmodium exported protein (PHISTb), unknown function	1	TRUE	null	null		TRUE	FALSE	TRUE
PF3D7_1102800	early transcribed membrane protein 11.2	2		HMM: MKITKIFYFFAALLALNFIAPN, NN: MKITKIFYFFAALLALNFIAPN	NN Sum: 2, NN D: .6, HMM Prob: .77		FALSE	FALSE	TRUE
PF3D7_1104100	syntaxin, Qa-SNARE family	1		null	null		TRUE	FALSE	TRUE
PF3D7_1116000	rhoptry neck protein 4	0		HMM: MSSVRFFLCIFLVLFTFIDIVKPF, NN: MSSVRFFLCIFLVLFTFIDIVKPF	NN Sum: 4, NN D: .83, HMM Prob: .84		FALSE	FALSE	TRUE
PF3D7_1121600	exported protein 1	1	TRUE	HMM: MKILSVFFLALFFIIFNKESLAE, NN: MKILSVFFLALFFIIFNKESLAE	NN Sum: 4, NN D: .85, HMM Prob: 1		FALSE	FALSE	TRUE
PF3D7_1122300	conserved Plasmodium protein, unknown function	2		HMM: MTPVTFECISVALVSLFFIKILAY, NN: MTPVTFECISVALVSLFFIKILAY	NN Sum: 3, NN D: .62, HMM Prob: .73		FALSE	FALSE	TRUE
PF3D7_1133400	apical membrane antigen 1	1		HMM: MRKLYCVLLLSAFEFTYMINFGRGQ, NN: MRKLYCVLLLSAFEFTYMINFGRGQ	NN Sum: 4, NN D: .62, HMM Prob: .9		FALSE	FALSE	TRUE
PF3D7_1201200	Plasmodium exported protein (PHISTa-like), unknown function	1	TRUE	null	null	15.0805	TRUE	FALSE	TRUE
PF3D7_1216400	conserved Plasmodium membrane protein, unknown function	9		HMM: MFKRCILYFVISIFSLVLVVYKESR, NN: MFKRCILYFVISIFSLVLVVYK	NN Sum: 3, NN D: .66, HMM Prob: .01		FALSE	FALSE	TRUE
PF3D7_1301700	Plasmodium exported protein (hyp8), unknown function	3	TRUE	HMM: MSFCYVRTISIALFLFIFLFLNNGN, NN: MSFCYVRTISIALFLFIFLFLNNGN	NN Sum: 4, NN D: .69, HMM Prob: .06	16.1624	TRUE	TRUE	TRUE
PF3D7_1302000	EMP1-trafficking protein	2		null	null		TRUE	TRUE	TRUE
PF3D7_1324900	L-lactate dehydrogenase	1		HMM: MAPKAKIVLVGSGMIGGVMAT, NN: MAPKAKIVLVGSGMIGGVMAT	NN Sum: 4, NN D: .68, HMM Prob: .87		FALSE	FALSE	TRUE
PF3D7_1333200	ubiquitin-activating enzyme	3		HMM: MNILCIHIVYCFIACLLLCNINQVFTL, NN: MNILCIHIVYCFIACLLLCNINQVFTL	NN Sum: 4, NN D: .78, HMM Prob: .71		FALSE	FALSE	TRUE
PF3D7_1340900	sodium-dependent phosphate transporter	10		HMM: MVTGPDMLWLVITSGIACFFMAFVTGA, NN: MVTGPDMLWLVITSGIACFFMAFVTGA	NN Sum: 4, NN D: .67, HMM Prob: .72		FALSE	FALSE	TRUE
PF3D7_1344800	aspartate carbamoyltransferase	1		HMM: MIEIFCTAIVVITILIVGV, NN: MIEIFCTAIVVITILIVGVFVYMIIRTK	NN Sum: 3, NN D: .59, HMM Prob: 0		FALSE	FALSE	TRUE
PF3D7_1352500	thioredoxin-related protein, putative	2		HMM: MAIFKKSIIIFLFFTFFNYCFSQ, NN: MAIFKKSIIIFLFFTFFNYCFSQ	NN Sum: 4, NN D: .91, HMM Prob: 1		FALSE	FALSE	TRUE
PF3D7_1366800	phosphatidylserine synthase, putative	9		HMM: MKSVYLFASSLLTTLLLSNAN, NN: MKSVYLFASSLLTTLLLSNAN	NN Sum: 4, NN D: .7, HMM Prob: .99		FALSE	FALSE	TRUE
PF3D7_1401200	Plasmodium exported protein, unknown function	1	TRUE	HMM: MFPSYIRKFSFTLLLCIIALSC, NN: MFPSYIRKFSFTLLLCIIALSC	NN Sum: 3, NN D: .66, HMM Prob: .66	13.0425	TRUE	TRUE	TRUE
PF3D7_1401400	early transcribed membrane protein 14.1	2		HMM: MKVSNILFFFFAIIAVKLVYPG, NN: MKVSNILFFFFAIIAVKLVYPGYVAAG	NN Sum: 4, NN D: .77, HMM Prob: .98		FALSE	FALSE	TRUE
PF3D7_1407800	plasmepsin IV	1		null	null		TRUE	FALSE	TRUE
PF3D7_1409600	conserved Plasmodium protein, unknown function	2		HMM: MNYCTLLTICFFFCLFLTN, NN: MNYCTLLTICFFFCLFLTNVVYE	NN Sum: 4, NN D: .84, HMM Prob: .33		FALSE	FALSE	TRUE
PF3D7_1410400	rhoptry-associated protein 1	0		HMM: MSFYLGSLVIIFHVLFRNVADGI, NN: MSFYLGSLVIIFHVLFRNVADGI	NN Sum: 4, NN D: .8, HMM Prob: .86		FALSE	FALSE	TRUE
PF3D7_1422500	ERAD-associated E3 ubiquitin-protein ligase HRD1	5		HMM: MELNMRLYILLSHLGLAFILMYAF, NN: MELNMRLYILLSHLGLAF	NN Sum: 4, NN D: .73, HMM Prob: .1		FALSE	FALSE	TRUE
PF3D7_1436300	translocon component PTEX150	0		HMM: MRIIILALLIVCTIINYYCAV, NN: MRIIILALLIVCTIINYYCAV	NN Sum: 4, NN D: .72, HMM Prob: .9		FALSE	FALSE	TRUE
PF3D7_1444300	1-acyl-sn-glycerol-3-phosphate acyltransferase, putative	2		HMM: MEIDVKKKYKHSNILIRLILTIYIYIVMFLTLSFSL, NN: MEIDVKKKYKHSNILIRLILTIYIYIVMFLTLSFSL	NN Sum: 3, NN D: .48, HMM Prob: 0		FALSE	FALSE	TRUE
PF3D7_1446300	conserved Plasmodium membrane protein, unknown function	8		HMM: MKVLILFFIFSFFHIIYVLFVYAS, NN: MKVLILFFIFSFFHIIYVLFVYAS	NN Sum: 4, NN D: .74, HMM Prob: .39		FALSE	FALSE	TRUE
PF3D7_1454400	aminopeptidase P	1		HMM: MQLNFLLFVFIFLMVFHLN, NN: MQLNFLLFVFIFLMVFHLNIFN	NN Sum: 2, NN D: .62, HMM Prob: .45		FALSE	FALSE	TRUE
PF3D7_1456800	V-type H(+)-translocating pyrophosphatase, putative	16		HMM: MDLFYVFLFLPPTIGL, NN: MDLFYVFLFLPPTIGL	NN Sum: 4, NN D: .72, HMM Prob: .92		FALSE	FALSE	TRUE
PF3D7_1463900	conserved Plasmodium membrane protein, unknown function	7		HMM: MLMLYLHILLCIFLNNPVLVTN, NN: MLMLYLHILLCIFLNNPVLVTNE	NN Sum: 3, NN D: .6, HMM Prob: .62		FALSE	TRUE	TRUE
PF3D7_1471100	exported protein 2	0	TRUE	HMM: MKVSYIFSFFLLFFVYKNTNTV, NN: MKVSYIFSFFLLFFVYKNTNTV	NN Sum: 4, NN D: .81, HMM Prob: .91		FALSE	FALSE	TRUE
PF3D7_1476300	Plasmodium exported protein (PHISTb), unknown function	1	TRUE	null	null		TRUE	FALSE	TRUE
PF3D7_1477000	Plasmodium exported protein (hyp17), unknown function, pseudogene	2	TRUE	null	null		TRUE	TRUE	TRUE
PF3D7_1477500	Plasmodium exported protein (PHISTb), unknown function	1	TRUE	null	null		FALSE	FALSE	TRUE
PF3D7_1478600	EMP1-trafficking protein	2		null	null		TRUE	TRUE	TRUE

### Sheet: export_proteins_stage
PROTEIN IDs			UBI sites/protein
All Proteins	LEADING AcNR	Protein Name	All stages combined	Merozoites	Rings	Schizonts	Trophozoites
PF3D7_0103200	PF3D7_0103200	nucleoside transporter 4 (NT4)	4	3		2
PF3D7_0104200	PF3D7_0104200	StAR-related lipid transfer protein	1	1			1
PF3D7_0113200	PF3D7_0113200	Plasmodium exported protein, unknown function	4			3	1
PF3D7_0113900	PF3D7_0113900	Plasmodium exported protein (hyp8), unknown function (GEXP10)	3			3
PF3D7_0114000	PF3D7_0114000	exported protein family 1 (EPF1)	2			2
PF3D7_0201900	PF3D7_0201900	erythrocyte membrane protein 3 (EMP3)	2			2	1
PF3D7_0202000	PF3D7_0202000	knob-associated histidine-rich protein (KAHRP)	25	3		25	6
PF3D7_0202500	PF3D7_0202500	early transcribed membrane protein 2 (ETRAMP2)	2	2
PF3D7_0204200	PF3D7_0204200	conserved Plasmodium protein, unknown function	1	1
PF3D7_0210600	PF3D7_0210600	conserved Plasmodium protein, unknown function	5	5
PF3D7_0222100;PF3D7_0114100;PF3D7_1101700;PF3D7_1039700;PF3D7_0631400;PF3D7_0324100;PF3D7_0601200;PF3D7_0101300	PF3D7_0222100	Pfmc-2TM Maurer's cleft two transmembrane protein (MC-2TM)	1				1
PF3D7_0301700	PF3D7_0301700	Plasmodium exported protein, unknown function	1			1
PF3D7_0318900	PF3D7_0318900	conserved protein, unknown function	5	5
PF3D7_0401800	PF3D7_0401800	Plasmodium exported protein (PHISTb), unknown function (PfD80)	2			2	2
PF3D7_0402000	PF3D7_0402000	Plasmodium exported protein (PHISTa), unknown function	11			8	7
PF3D7_0402400	PF3D7_0402400	Plasmodium exported protein, unknown function (GEXP18)	1			1
PF3D7_0405900	PF3D7_0405900	apical sushi protein (ASP)	2	2			2
PF3D7_0406200	PF3D7_0406200	sexual stage-specific protein precursor (Pfs16)	1			1
PF3D7_0423700	PF3D7_0423700	early transcribed membrane protein 4 (ETRAMP4)	1			1
PF3D7_0424600	PF3D7_0424600	Plasmodium exported protein (PHISTb), unknown function	5	3		5	3
PF3D7_0500800	PF3D7_0500800	mature parasite-infected erythrocyte surface antigen (MESA)	8			8	2
PF3D7_0501000	PF3D7_0501000	Plasmodium exported protein, unknown function	5	3		5	1
PF3D7_0501200	PF3D7_0501200	parasite-infected erythrocyte surface protein (PIESP2)	12	5		12	5
PF3D7_0522600	PF3D7_0522600	inner membrane complex protein	1	1
PF3D7_0532300	PF3D7_0532300	Plasmodium exported protein (PHISTb), unknown function	1			1
PF3D7_0532400	PF3D7_0532400	lysine-rich membrane-associated PHISTb protein (LyMP)	3			3	1
PF3D7_0613100	PF3D7_0613100	conserved Plasmodium protein, unknown function	1	1		1	1
PF3D7_0702400	PF3D7_0702400	small exported membrane protein 1 (SEMP1)	2	1		2	1
PF3D7_0702500	PF3D7_0702500	Plasmodium exported protein, unknown function	2			1	1
PF3D7_0731300	PF3D7_0731300	Plasmodium exported protein (PHISTb), unknown function (PfG174)	1			1
PF3D7_0731500	PF3D7_0731500	erythrocyte binding antigen-175 (EBA175)	1	1
PF3D7_0731600;PF3D7_1477900	PF3D7_0731600	acyl-CoA synthetase (ACS5)	1			1	1
PF3D7_0801000	PF3D7_0801000	Plasmodium exported protein (PHISTc), unknown function	2			2
PF3D7_0805600	PF3D7_0805600	PAP2-like protein, putative	1	1
PF3D7_0817500	PF3D7_0817500	protein kinase c inhibitor-like protein, putative	1	1		1	1
PF3D7_0825300	PF3D7_0825300	conserved protein, unknown function	1	1
PF3D7_0831400	PF3D7_0831400	Plasmodium exported protein, unknown function	7	1		7	3
PF3D7_0831700	PF3D7_0831700	heat shock protein 70 (HSP70-x)	2	1		1
PF3D7_0917900	PF3D7_0917900	heat shock protein 70 (HSP70-2)	4	4		1
PF3D7_0919100	PF3D7_0919100	DnaJ protein, putative	3	3
PF3D7_0926600	PF3D7_0926600	conserved Plasmodium membrane protein, unknown function	3		3
PF3D7_0929400	PF3D7_0929400	high molecular weight rhoptry protein 2 (RhopH2)	2	2		2	1
PF3D7_0932100	PF3D7_0932100	protein MAM3, putative	1	1
PF3D7_0935900	PF3D7_0935900	ring-exported protein 1 (REX1)	24			23	9
PF3D7_0936800	PF3D7_0936800	Plasmodium exported protein (PHISTc), unknown function	13			13
PF3D7_0936900	PF3D7_0936900	Plasmodium exported protein (PHISTb), unknown function, pseudogene	1			1
PF3D7_1001600	PF3D7_1001600	alpha/beta hydrolase, putative	1				1
PF3D7_1002100	PF3D7_1002100	EMP1-trafficking protein (PTP5)	4			4
PF3D7_1016400	PF3D7_1016400	serine/threonine protein kinase, FIKK family (FIKK10.1)	2	1		2	1
PF3D7_1018300	PF3D7_1018300	conserved Plasmodium protein, unknown function	1	1
PF3D7_1024800	PF3D7_1024800	conserved Plasmodium protein, unknown function	2	1	1	2
PF3D7_1038000.1;PF3D7_1038000.2	PF3D7_1038000.1	antigen UB05	5	5		3	1
PF3D7_1102500	PF3D7_1102500	Plasmodium exported protein (PHISTb), unknown function (GEXP02)	4			4
PF3D7_1102800	PF3D7_1102800	early transcribed membrane protein 11.2 (ETRAMP11.2)	5	5
PF3D7_1104100	PF3D7_1104100	syntaxin, Qa-SNARE family (SYN13)	1	1
PF3D7_1116000	PF3D7_1116000	rhoptry neck protein 4 (RON4)	1		1
PF3D7_1121600	PF3D7_1121600	exported protein 1 (EXP1)	3	3		1
PF3D7_1122300	PF3D7_1122300	conserved Plasmodium protein, unknown function	2	2
PF3D7_1133400	PF3D7_1133400	apical membrane antigen 1 (AMA1)	1	1
PF3D7_1201200	PF3D7_1201200	Plasmodium exported protein (PHISTa-like), unknown function	2	2
PF3D7_1216400	PF3D7_1216400	conserved Plasmodium membrane protein, unknown function	3	3
PF3D7_1301700	PF3D7_1301700	Plasmodium exported protein (hyp8), unknown function (GEXP07)	7			7
PF3D7_1302000	PF3D7_1302000	EMP1-trafficking protein (PTP6)	3	1		3
PF3D7_1324900	PF3D7_1324900	L-lactate dehydrogenase (LDH)	1	1	1		1
PF3D7_1333200	PF3D7_1333200	ubiquitin-activating enzyme (UBA1)	1	1
PF3D7_1340900	PF3D7_1340900	sodium-dependent phosphate transporter (PiT)	3	2		1
PF3D7_1344800	PF3D7_1344800	aspartate carbamoyltransferase (ATCase)	1			1
PF3D7_1352500	PF3D7_1352500	thioredoxin-related protein, putative	8	8			2
PF3D7_1366800	PF3D7_1366800	phosphatidylserine synthase, putative	5	5
PF3D7_1401200	PF3D7_1401200	Plasmodium exported protein, unknown function	8			7	7
PF3D7_1401400	PF3D7_1401400	early transcribed membrane protein 14.1 (ETRAMP14)	2	2
PF3D7_1407800	PF3D7_1407800	plasmepsin IV (PM4)	3	3	1	2
PF3D7_1409600	PF3D7_1409600	conserved Plasmodium protein, unknown function	1			1
PF3D7_1410400	PF3D7_1410400	rhoptry-associated protein 1 (RAP1)	3		3
PF3D7_1422500	PF3D7_1422500	ERAD-associated E3 ubiquitin-protein ligase HRD1 (HRD1)	2	2		2
PF3D7_1436300	PF3D7_1436300	translocon component PTEX150 (PTEX150)	4	4
PF3D7_1444300	PF3D7_1444300	1-acyl-sn-glycerol-3-phosphate acyltransferase, putative (LPAAT)	2	2
PF3D7_1446300	PF3D7_1446300	conserved Plasmodium membrane protein, unknown function	1	1
PF3D7_1454400	PF3D7_1454400	aminopeptidase P (APP)	1	1
PF3D7_1456800	PF3D7_1456800	V-type H(+)-translocating pyrophosphatase, putative (VP1)	4	4		2
PF3D7_1463900	PF3D7_1463900	conserved Plasmodium membrane protein, unknown function	1	1
PF3D7_1471100	PF3D7_1471100	exported protein 2 (EXP2)	2	2
PF3D7_1476300	PF3D7_1476300	Plasmodium exported protein (PHISTb), unknown function	1		1	1
PF3D7_1477000	PF3D7_1477000	Plasmodium exported protein (hyp17), unknown function, pseudogene	1	1
PF3D7_1477500	PF3D7_1477500	Plasmodium exported protein (PHISTb), unknown function	1			1
PF3D7_1478600	PF3D7_1478600	EMP1-trafficking protein (PTP3)	4			4
